# A non-vesicular Argonaute protein is transmitted from nematode to mouse and is important for parasite survival

**DOI:** 10.1101/2025.04.01.646544

**Authors:** Kyriaki Neophytou, Isaac Martínez-Ugalde, Thomas Fenton, Elaine Robertson, Lewis J. Strachan, Yvonne Harcus, Chanel M. Naar, David Wright, Daniel R. G. Price, Ruby White, Michael J. Evans, Jose R. Bermúdez-Barrientos, Hanchen Li, Rick M. Maizels, Raffi V. Aroian, Alasdair J. Nisbet, Cei Abreu-Goodger, Amy H. Buck

**Affiliations:** Institute of Immunology and Infection Research, School of Biological Sciences, The University of Edinburgh, Edinburgh, EH9 3FL, UK; Institute of Ecology and Evolution, School of Biological Sciences, The University of Edinburgh, Edinburgh, EH9 3FL, UK; Department of Molecular Genetics, Faculty of Medicine, University of Toronto, Toronto, ON M5S 1A8 Canada; School of Immunity & Infection, University of Glasgow, Glasgow, G12 8TA, UK; Cambridge Institute for Medical Research, University of Cambridge, Cambridge, CB2 0XY, UK; Leiden University Center for Infectious Diseases, Leiden University Medical Center, Leiden, 2333ZA, Netherlands; Department of Vaccines and Diagnostics, Moredun Research Institute, Edinburgh, EH26 0PZ, UK; Department of Disease Control, Moredun Research Institute, Edinburgh, EH26 0PZ, UK; Cancer Research UK Scotland Institute, Switchback Road, Bearsden, Glasgow, G61 1BD, UK; University of Massachusetts Chan Medical School, Program in Molecular Medicine, Worcester, MA, USA, 01605

**Keywords:** Argonaute, host-pathogen, extracellular RNA, RNA interference, nematode, parasite, RNA communication

## Abstract

Argonautes are ancient proteins with well-characterised functions in cell-autonomous gene regulation and genome defense but less clear roles in non-cell-autonomous processes. Extracellular Argonautes have been reported across plants, animals and protozoa yet their biochemical and functional properties remain elusive. Here we demonstrate that an extracellular Argonaute (exWAGO) released by the rodent-infective parasitic nematode *Heligmosomoides bakeri* is detectable inside mouse cells during the natural infection. We further show that exWAGO is released from *H.bakeri* in both vesicular and non-vesicular forms that have different resistances to proteolysis, different accessibilities to antibodies and associate with different subsets of secondary siRNAs. Using recombinant exWAGO protein we demonstrate that non-vesicular exWAGO is directly internalised by mouse cells *in vitro* and that immunisation of mice with exWAGO confers partial protection against subsequent *H. bakeri* infection and generates antibodies that block exWAGO uptake into cells. Finally, we show that properties of exWAGO are conserved across Clade V nematodes that infect humans and livestock. Together this work expands the context in which Argonautes function and illuminates an RNA-binding protein as a vaccine target for parasitic nematodes.
