## Supplementary Dataset 1 for "A non-vesicular Argonaute protein is transmitted from nematode to mouse and is important for parasite survival"

### Sheet: Dataset S1
Dataset S1. exWAGO orthologs in Clade V nematodes. The percentage of identity was determined using BLASTp with Hb-exWAGO (from nHp.2.0) as query sequence. Previously curated exWAGO protein annotations (Chow et al., 2019) were used to identify orthologs in new genome assemblies using Miniprot.
Species	Assembly	Genomic position	Length (aa)	% of aa identity to Hb-exWAGO (nHp.2.0)	Host(s)	Protein Sequence
Heligmosomoides bakeri	PRJEB15396	nHp.2.0.scaf00144: 55,040-65,693	912	1	Mouse	MDQLKTGMGQLSVGAVALPEKRSPGGIGNKVDFVTNLTELSLKPNVPYYKYDIRMYIVYKGNDALEHLKELTKQTKDDFPEQERKSAAVAVYKHLCKTYKDVFLPDGALLYDRAAVLFSAQRQLKLDGEEKQFMLPASVVSSAGPDATGIRVVIKKVKDQFQVTSNDLSKAVNVRDMERDKGILEVLNLAVSQKGYMETSQFVTYGSGVHYLFDHRALGFRDNELPELMDGKYMGIGLTKSVKVLEGDSGKGNSAFVVTDVTKGAFHVDEQNLMEKISQMSIFFDQRTGQSSFNAKNAMQPFNQKAILQQIKGLYVRTTYGKKKTFPIGNLAAAANALKFQTADGAQCTVEQYFKKHYNIQLKYPGMFTVSERHNPHTYYPVELLTVAPSQRVTLQQQT…
Ancylostoma caninum	PRJNA1074771	JBAJFG010000083.1:296013-306549	933	0.771	Dogs, cats and humans	MADQLKKAMGDLTVSTIALPEKRPSGTTGANTEFVANLTSLKLKPNVPFYKYDMRMYIVYKGNDGKEHLKELTKQTKDDFPEQERKTGTVLVYKHLLKSYPNIFPQDGALLYDRAAVLFSAQKQIKLDGDEKVFTLPASLVPSAGEDAVGVRVVIKKVTDGFQVTSNDLQKVVNVRDMEKDKGILEVLSLAMSQKGYMETSQFVTYGSGVHYLFDHRALGFKDHEVPELMDGKYMGVGLSKSVKVLEGEKGQPCGAYVVTDGELIVCGNCITFGVYYIGVVIVTKGAFHMDDQNLLEKISQMSMFIDPRSGQSHFSVQAVTQPFNQKNILQLIKGLYVRTTYGKKKTFPIGNLAQPANQLKFQTTDGTQCTVEQYFKKHYNIQLKYPGMFTVSERHNPH…
Ancylostoma ceylanicum	PRJNA231479	s0178_scaf:118290-127801	935	0.768	Canids and humans	MADQLKKAMGDLTVSTIALPEKRPPGTTGANTEFVANLTSLKLKPNVPFYKYDIRMYIVYKGKDGKEHLKELTKQTKDDFPEQERKTGTVLVYKHLLKSHPNIFPQDGALLYDRAAVLFSAQKQIKLDGDEKVFTLPANLVPSAGEDAVGVRVVVKKVTDGFQVTSNDLQKAVNVRDIEKDKGILEVLSLAMSQKGYMETSQFVTYGSGVHYLFDHRALGFKDHEVPELMDGKYMGIGLSKSVKVLEGEKGQPCGAYVVTDVTKGAFHMDDQNLLEKISQMSMFIDPRSGQSHFSVQAATQPFNQKNILQLIKGIYAHPLSVYHNSLVVRCERCCLGLYVRTTYGKKKTFPIGNLAQPANQLKFQTTDGTQCTVEQYFKKHYNIQLKYPGMFTVSERHN…
Angiostrongylus cantonensis	PRJNA350391	scaffold102:264940-272612	925	0.691	Rats and humans	MDQLEGAMTNLTVKTVAMPAKRSPGQRGVKSEFLTNLTKLTLKPNVPFFKYDVRMYMVYKGKDGGEHLKELTKQTKDDFPEQERKASSVIVYKHLVKSYPDVFTKGGALFYDRAAILFSAQVQLKFDGEKKEFHLPASVLSNAGDNVGVRVVIKKVADSFQVTSNDILKAVNVRDIERDRSILEVLNLAISQEGYLETLKFVAYGSTVQYLFDHQAFGFRDNELPELMDGKYAGIGLSKSVKVLEGDDGKCSPFVVADVTKSAFHADEQNLLEKISQMSIFFDYRTGTSNFSVQIASRPNIIKDILRLIKGLYVKTLYGRTRTFPIGGISAAASSLRFQATDGKQYTVEQYYLKQYNIQLKYPGLFTVSERHNPHTYYPVELLAVAPSQRVTQQQQTPS…
Angiostrongylus costaricensis	PRJEB494	scaffold0000405:39245-47669	906	0.693	Rats and humans	MDQLEGAMRNLTVKTVAMPAKRSPGKRGVKSEFLTNLTKLTLKPNVPFFKYDVRMYVVYKGKDGGEHLKELTKQTKDDFPEQERKASSVIVYKHLIKSYPDVFTKDGALFYDRAAILFSAQVQLKFDGEKKEFHLPASVLSSVDDNAGVRVIIKKVTDSFQVTSNDIVKAVNVRDIERDKSILEVLNLAVSQEGYLETLKFVAYGSTVQYLFDHQAFGFRDDELPELMDGKYVGIGLSKSVKVLEGDDGKCSPFVVADVTKSAFHVDEQNLLEKISQMSIFFDYETGKSNFSVQTASRPNVMKDILRLVKGLYVKTLYGKTRTFPIGGISAAASSLRFQATDGKQYTVEQYYMKQYNIQLKYPGLFTVSERHNPQTYYPVELLAVAPSQRVTQQQQTPS…
Dictyocaulus viviparus	PRJEB76626	I:31308841-31314712	953	0.653	Cattle	MDQLRNAMGDLNMKTVAVPEKRPSGNRGMKTEFLTNITKLSLKPNVPFFKYDVRMYVVYKGTDGREHLKELTKQTKDDFPEQQRKSLAVLVYKHLIKSYPDVFLKGVALFYDRASVLFSAQRQIKLAAEKEEFIVPASILSNACGDAEKVCVVIKKVSDSFQVTSNDIMKAVNVREFERDKNILEVLNLAVSQEGYLETYVHKLYVMLPRNHSILYKLLIFRTKFVVYGSNEHYLYDHRAYGFRDNELPELMDGKYMGIGLSKSVKVLEGENGKCGPFFVADVTKSAFHADEQNLLDKISQMSVFLDRRTGAYNFSVDVACKPYNMKNILQLLKGLYVKTSYGKTRTFPIGNLAPAANILRFFCVFFFCKCLESLVNLNSVSRFQASDGNQYTVEQYFK…
Haemonchus contortus	PRJEB506	I:5414129-5421066	937	0.745	Ruminants and humans	MADQLGAGMKQLSVSTVALPEKRDPGSRGTKTEYLTNLTNINLKPNVPFYKYDVRMYIVYKGNDGREHLKELTKQTKDDFPEQERKIAAVGVFKYMCKNYKDVFPNDGALFYDRAAVLFSAQNELKLGGQERTLSIKPTANLVPAAGKDAAEVRVVIKKVTEGYQVCQWLDDSYLHKGCRLAFEEIILQVTSNDLIKAVNIRDCERDKGMLEVLNIALSQKGYLETSQFVTYGTGVHYLFDHRALGFRDNELPSLMDGKYMGIGLTKSVKVLEGDGKKGSAYVVTDVTKGAFHIDEQSLLEKISQMSIFFDPRRGQSTFNVQAAMQPFNMKSILQLIKGLYVRTIYGKKKCFPIGNIASPANQISFETESGKATVEQYFKKHYNIQLKYPTLFTVSERH…
Necator americanus	PRJNA1007425	I:5553352-5562990	932	0.771	Humans	MADQLKKRMGELTVDTVALPEKRAPGTLGAATEFVTNLTSLKLKPNVPFFKYDIRMYIVYKSSDGKEHLKELTKQTKDDFPEQERKTGTVLVYKHLLKTNPSVFPQDGALLYDRAAVLFSAQKQIKLDGEEKVFMLPASLVPSAGEDATGVRVVVKKVTEGFQVTSNDLAKAVNVRDFEKDKGILEVLNLAVSQKGYMETSQFVTYGSGVHYLFDHRALGFRDHEVPELMDGKYMGIGLSKSVKVLEGEGQSCNAYVVTDGRLKLQENCSCLSSGLCLVIAVTKGAFHIDDQNLLEKISQMSMFIDPRSGQSHFNIQAAMQPINQKNILQLIKGLYVRTTYGKKRTFPIGNIAQAANQLKFQTVEGTQCTVEQYFKKHYNIVLKHPGMFTVSERHSPHT…
Nippostrongylus brasiliensis	PRJNA994163	I:39469318-39476884	913	0.785	Rats	MVDQLQGRVEKLSVSNVALPEKRAPGSAGVKQDFVCNLTALKLKPNVPFYKYDIRIYVVFEKSDGTEHQKELTKQTKDDFPEQERKTASVYVFKTLCKMYKDIFPQDSALFYDRAAVLFSAQTQLKLGGEEKQFKLPAKGVPSTGADAKGILVVIKKVTDKFQLTSNDLMKAVNVRDCEREKEILEVLTLAVSQKGYLETSQFVTYGSGVHYLFDHRALGFRDNELPELMDGKYMGIGVTKSVKVLEGEDGTGATPFVVTDVTKGAFHIDDQNLMEKISQMSIFFDQRTGQSSFSQRTAMQPHNQKTILQQIKGLYVRTTYGAKPRTFPIGNIARPASELKFEAADGSTFTVEQYFKKHYNIQLKYPWMFTVSERHKPTSYYPVELLRVAPSQRVTLQQ…
Oesophagostomum dentatum	PRJNA72579	Contig23:198910-207858	930	0.76	Ruminants, pigs, monkeys and humans	MADQLKKAMGELSVSTVALPEKRPPGTMGARTEFVANVTSLKLKPNIPFFKYDIRMYVVYKGADGKEHLKELTKQTKDDFPEQERKNATVLVYKSLVKNNSKVFPPEGALFYDRAAVLFSAGTQIKLDGDEKQFMMPASLVPSAGEDAVGVRVVIKKVTEGFQVTSNDLAKAVNVRDIEKDKGLLEVLNLAMSQKGYLETWVADCFCSFLCWKLFISRSQFVTYGSGVHYLFDHRALGFRDQEVPELMDGKYMGIGLTKAVKVLEGDKGQSCGAFVVTDVTKGAFHMDDQNLLEKISQMSMFIDPRSGQSHFNVQSAMQPFNQKAILQLIKGLYVRTTYGKKRTFPIGNIAQPASQLKFQTVDGKQCTVEQYFKQHYNIQLKYPAMFTVSERHNPHTYY…
Teladorsagia circumcincta	tci2_wsi3	I:62810970-62821348	950	0.787	Sheep and goats	MADQLSGGMGKLSVAAVALPEKRAPGSLGTKLDFVTNLTGIKLKPNVPYYKYDVRMYIVYKGNDGREVLKELTKQTKDDFPEQERKMAAVAIYKHLVKSYKDIFPQDGQFFYDRAAVLFSAQREMKLGGPEKVITLPASLSPTAGSDAAGIRVVIKKVTDGYQVTSNDLMKAVNVRDCERDKGILEVLNLAVSQKGYMETSQFVTYGTGVHYLYDHRALGFRDNELPDLMDGKYMGIGLTKAVKVLEGDQGKSASAFVVTDVTKGAFHIDEQNLLEKISQMSIFFDPRTGQSTFSVKAAMQPHNMKSILQLIKGLYVRTTYGRKRTFPIGNLAAAPNALKLQTSDGVQCTIEQYFKKQYNVQLKYPGLFTVSERHNPHNYYPVELLTVAPSQRVTLQQQ…
Trichostrongylus colubriformis	PRJEB73699	V:8417316-8423335	913	0.814	Sheep and goats	MADQLGGKMAQLNVSAVALPEKRAPGTIGAKLDFVTNLTAIKLKANIPFYKYDVRMYIVYKGNDGTEHLKELTKQTRDDFPEQERKVAAVNVYKQLLKSHKDVFPQDAILFYDRAAVLFSAQRELKLGGEEKILSVPASLVAAAGSDATGIRVVIKKVTEGFQLTSNDLPKAVNVRDCERDKGILEVLSLALSQKGYMETMQFVTYGSGVHYLYDHRSLGFRDSELPELMDGKYMGIGLTKAVKVLEGDSGKTGSAFVVTDVTKGAFHVDEQNLLEKISQMSIFFDHRSGQSTFNVKTATQPFNVKSILQQIKGLYVRTTYGKKKTFPIGNIGAPANSLKFQTADGAQCTVEQYFKKHYNIQLKHPGMFTVSERHNQHTHYPVELLTVAPSQRVTLQQQ…
Caenorhabditis elegans	PRJNA13758	V:6303771-6308337 (SAGO-1)	881	0.303	N/A	MSNITQVTSSMASASLSNKAPLPVGHQPLAEKKPKEVNQEGTPVQIVTNMRKINLEKNHSIFKYSVQVLFVYQKSDGTELVLEKSKSVGSGCDHERSKSHCLRVYRKAAKQCQELKSGGPFCYDSQGCLYSFSKLKNDEFSTNITGSDISNNPKFLRVEFKLAKVQESFQTTTNDVAKSVNCRPALQEKTILEAMNQIVSTAPINHPNVLTIGNCVHYLYDDTNIDIRSITGEGGKSSAVGASKSVRTLEGTGKTPCLYMATELKTTLFHPDNCSLLKVFMDYRGFNGSLKANSPFVLKNKNAFIGLWCYTTHGKCSDWKDDRPMIKIKDFGLSAKETTFERDNKKISVFNYFQVKYNMTLKYPDLFTVVARGKDGKNQHIPVECLDLCNSQTVRTEQM…
Caenorhabditis elegans	PRJNA13758	I:618160-621490 (SAGO-2)	887	0.312	N/A	MEKQLKAMSVSDKPAAPAAQKLGTAPLAAKKTRNEEWGTKVNIDTNIRKLTIKPNQPIYKYAVQVNYVFRKPDGTEATIEMSKSAKKGTEHDNDKTRCQNVYNEAIKRYDELKTGGPFFYDRQASLYTLTKLKNESISFVVTDKICKRQNFKEAQFVLKKVDQSFQSTSNDVIKTTNSCPANADKTLLEAMNIIVSGPAFENKNVITVGACVHYLIDPTGVDVAYKEYPEGQLYSGVGVSKSVKTLEGTDKKVPSLFMTTEMKTTLFHPDYAPLVELLQTFRGFSTTLKANSPAAQRIEKAFVGLDVVLNYGVHKGLGEDGVVMKIRRFHTSAKETCFEVEKSTREFTNVFDYFKKKYGITLKYPDLFTIEAKGKQGKIHFPAEVLLLCPNQTVTNDQM…
Caenorhabditis elegans	PRJNA13758	I:4185174-4189956 (PPW-1)	887	0.311	N/A	MEKQLEAMFVSDRPAAPAAQKLGTAPLAAKKTRNVERGTKVNIDTNIRKLTIKPNQPIYKYAVQVNYVFRKPDGTEATIEMSKSAKKGTEHDNDKTRCQKVYNEAIKRYDELKTGGPFFYDRQASLYTLTKLKNESISFVVTDKICKRQNFKEAQFVLKKVDQSFQSTSNDVIRTTNSCPANADKTLLEAMNIIVSGPAFENKNVITVGACVHYLIDPTVVDVAYKEYAEGQLYSGVGASKSVKTLEGTDKKVPSLFMTTEMKTTLFHPDYAPLVELLQTFRGFSTTLKANSPAAQRIEKAFVGLDVVLNYGVHKGLGEDGVVMKIRRFHTSAKETCFEVEKSTREFTNVFDYFKKKYGITLKYPDLFTIEAKGKQGKIHFPAEVLLLCPNQTVTNDQM…
