## Supplementary Dataset 2 for "A non-vesicular Argonaute protein is transmitted from nematode to mouse and is important for parasite survival"

### Sheet: Sheet1
Dataset S2. Alignment statistics and exWAGO expression quantification. RNA-seq libraries were aligned to their respective species assembly using STAR. The “Aligned reads” column is the total of unique and multimapping reads. TPM values were calculated using overall gene counts, normalised by effective gene length.
Species	BioProject	Library Name	Stage	Input Reads	Aligned reads	Aligned reads %	exWAGO gene TPM
A. ceylanicum	PRJNA231490	ACEY.L3i	L3	29549427	26626061	90.1069	42.7556
A. ceylanicum	PRJNA231490	ACEY.24.HCM	L3i	29792539	27124179	91.0435	61.3899
A. ceylanicum	PRJNA231490	ACEY.5.D	L4	30469132	28334662	92.9946	67.8834
A. ceylanicum	PRJNA231490	ACEY.12.D	early adult	32869486	29640296	90.1757	212.108
A. ceylanicum	PRJNA231490	ACEY.17.D	adult	46419074	43278482	93.2343	450.637
A. ceylanicum	PRJNA231490	ACEY.19.D	mature adult	29847273	27857121	93.3322	644.411
T. circumcincta	PRJEB7677	Tc_adult_female_1	adult female	14475732	10771353	74.4097	171.624
T. circumcincta	PRJEB7677	Tc_adult_female_2	adult female	14642674	10897786	74.4248	181.132
T. circumcincta	PRJEB7677	Tc_adult_female_3	adult female	14547842	10877332	74.7694	380.979
T. circumcincta	PRJEB7677	Tc_adult_female_4	adult female	14981770	11316554	75.5355	367.585
T. circumcincta	PRJEB7677	Tc_adult_female_5	adult female	14684530	10979534	74.7694	381.515
T. circumcincta	PRJEB7677	Tc_adult_female_6	adult female	15128878	11430905	75.5569	374.712
T. circumcincta	PRJEB7677	Tc_adult_male_1	adult male	17901908	13462886	75.2036	462.861
T. circumcincta	PRJEB7677	Tc_adult_male_2	adult male	22863429	17211320	75.2788	426.554
T. circumcincta	PRJEB7677	Tc_adult_male_3	adult male	22589486	17000691	75.2593	437.341
T. circumcincta	PRJEB7677	Tc_adult_male_4	adult male	20441630	15285175	74.7747	449.452
T. circumcincta	PRJEB7677	Tc_adult_male_5	adult male	18084658	13604069	75.2244	459.959
T. circumcincta	PRJEB7677	Tc_adult_male_6	adult male	20696799	15481313	74.8005	444.252
T. circumcincta	PRJEB7677	Tc_L3_mixed_1	L3	13818532	9876979	71.4763	69.3975
T. circumcincta	PRJEB7677	Tc_L3_mixed_2	L3	20593354	14533110	70.5718	64.4998
T. circumcincta	PRJEB7677	Tc_L3_mixed_3	L3	13986109	9993949	71.4562	62.2296
T. circumcincta	PRJEB7677	Tc_L3_mixed_4	L3	21765842	15406971	70.7851	62.2639
T. circumcincta	PRJEB7677	Tc_L3_mixed_5	L3	22040366	15601706	70.787	63.756
T. circumcincta	PRJEB7677	Tc_L3_mixed_6	L3	20769699	14663737	70.6016	64.1167
N. brasiliensis	PRJEB20824	Nb_L3_1	L3	23098678	22596183	97.8246	173.837
N. brasiliensis	PRJEB20824	Nb_L3_2	L3	23873913	23292911	97.5664	172.48
N. brasiliensis	PRJEB20824	Nb_L3_3	L3	23495802	22950637	97.6797	159.865
N. brasiliensis	PRJEB20824	Nb_L3_4	L3	21038245	20563861	97.7451	154.142
N. brasiliensis	PRJEB20824	Nb_L3_5	L3	22996604	22209814	96.5787	160.147
N. brasiliensis	PRJEB20824	Nb_L3_6	L3	22854663	22232497	97.2777	171.413
N. brasiliensis	PRJEB20824	Nb_L3_7	L3	22443157	21893047	97.5489	133.723
N. brasiliensis	PRJEB20824	Nb_L3_8	L3	23366106	22757063	97.3935	124.361
N. brasiliensis	PRJEB20824	Nb_L3_9	L3	23226831	22705137	97.7539	128.543
N. brasiliensis	PRJNA994163	WT_5d_Fem_rep01	adult female 5d	10960310	10689598	97.5301	323.426
N. brasiliensis	PRJNA994163	WT_5d_Fem_rep02	adult female 5d	25819250	25115559	97.2745	369.549
N. brasiliensis	PRJNA994163	WT_5d_Fem_rep03	adult female 5d	16265880	15843033	97.4004	212.423
N. brasiliensis	PRJNA994163	WT_5d_Fem_rep04	adult female 5d	28397602	27643758	97.3454	262.607
N. brasiliensis	PRJNA994163	WT_5d_Fem_rep05	adult female 5d	8499257	8304353	97.7068	235.445
N. brasiliensis	PRJNA994163	WT_5d_Fem_rep06	adult female 5d	4952249	4824897	97.4284	239.455
N. brasiliensis	PRJNA994163	WT_5d_Male_rep01	adult male 5d	7125741	6980130	97.9565	229.809
N. brasiliensis	PRJNA994163	WT_5d_Male_rep02	adult male 5d	32849776	32000313	97.4141	368.431
N. brasiliensis	PRJNA994163	WT_5d_Male_rep03	adult male 5d	6343923	6216747	97.9953	303.187
N. brasiliensis	PRJNA994163	WT_5d_Male_rep04	adult male 5d	8155674	7968645	97.7068	303.088
N. brasiliensis	PRJNA994163	WT_5d_Male_rep05	adult male 5d	7463051	7292632	97.7165	398.29
N. brasiliensis	PRJNA994163	WT_5d_Male_rep06	adult male 5d	7597367	7440963	97.9413	228.792
N. brasiliensis	PRJNA994163	WT_7d_Fem_rep01	adult female 7d	37795703	36986198	97.8582	564.56
N. brasiliensis	PRJNA994163	WT_7d_Fem_rep02	adult female 7d	19553060	18759566	95.9418	588.567
N. brasiliensis	PRJNA994163	WT_7d_Fem_rep03	adult female 7d	30926563	30223156	97.7256	510.651
N. brasiliensis	PRJNA994163	WT_7d_Fem_rep04	adult female 7d	11416580	11063393	96.9064	445.087
N. brasiliensis	PRJNA994163	WT_7d_Fem_rep05	adult female 7d	3671651	3537092	96.3352	813.274
N. brasiliensis	PRJNA994163	WT_7d_Fem_rep06	adult female 7d	1022647	964213	94.286	808.318
N. brasiliensis	PRJNA994163	WT_7d_Male_rep01	adult male 7d	40849557	39935027	97.7612	319.965
N. brasiliensis	PRJNA994163	WT_7d_Male_rep02	adult male 7d	26497282	25930851	97.8623	418.899
N. brasiliensis	PRJNA994163	WT_7d_Male_rep03	adult male 7d	27918285	27297024	97.7747	257.93
N. brasiliensis	PRJNA994163	WT_7d_Male_rep04	adult male 7d	13449786	13147152	97.7499	334.419
N. brasiliensis	PRJNA994163	WT_7d_Male_rep05	adult male 7d	9601591	9367751	97.5646	433.115
N. brasiliensis	PRJNA994163	WT_7d_Male_rep06	adult male 7d	6320634	6172883	97.6624	739.524
H. bakeri	PRJNA750155	D10-F10	early adult female	178491143	164077844	91.9249	346.233
H. bakeri	PRJNA750155	D10-F11	early adult female	170951647	157328952	92.0313	310.45
H. bakeri	PRJNA750155	D10-F1	early adult female	132664380	120511671	90.8395	316.654
H. bakeri	PRJNA750155	D10-F13	early adult female	107705044	98913787	91.8377	339.179
H. bakeri	PRJNA750155	D10-F2	early adult female	123536616	111828435	90.5225	339.311
H. bakeri	PRJNA750155	D10-F8	early adult female	173733692	160459151	92.3593	318.826
H. bakeri	PRJNA750155	D10-F9	early adult female	205996448	189885385	92.179	327.398
H. bakeri	PRJNA750155	D10-M1	early adult male	145141041	130356745	89.8138	349.909
H. bakeri	PRJNA750155	D10-M2	early adult male	137123098	122527168	89.3556	329.539
H. bakeri	PRJNA750155	D10-M3	early adult male	138649879	125859370	90.775	386.188
H. bakeri	PRJNA750155	D10-M3_2	early adult male	68069295	61602982	90.5004	374.776
H. bakeri	PRJNA750155	D10-M6	early adult male	116957271	105804697	90.4644	381.683
H. bakeri	PRJNA750155	D10-M6_2	early adult male	55820091	50674642	90.7821	345.767
H. bakeri	PRJNA750155	D21-F11	mature adult female	103850834	94994548	91.4721	328.908
H. bakeri	PRJNA750155	D21-F12	mature adult female	105898940	96380467	91.0117	334.389
H. bakeri	PRJNA750155	D21-F5	mature adult female	114364046	104186179	91.1005	324.121
H. bakeri	PRJNA750155	D21-F6	mature adult female	104891911	96012117	91.5343	348.785
H. bakeri	PRJNA750155	D21-M12	mature adult male	130863303	118615390	90.6407	393.68
H. bakeri	PRJNA750155	D21-M13	mature adult male	112342173	101084366	89.979	373.55
H. bakeri	PRJNA750155	D21-M5	mature adult male	122106224	110151144	90.2093	377.037
H. bakeri	PRJNA750155	D21-M7	mature adult male	131448504	118792986	90.3723	383.61
H. bakeri	PRJNA750155	D5-F2	L3 female	118520168	108607792	91.6365	97.2684
H. bakeri	PRJNA750155	D5-F3	L3 female	136943707	125203316	91.4268	103.355
H. bakeri	PRJNA750155	D5-F4	L3 female	113590373	104612699	92.0964	93.4951
H. bakeri	PRJNA750155	D5-F5	L3 female	125198338	115377958	92.1561	100.428
H. bakeri	PRJNA750155	D5-M1	L3 male	135898387	123949685	91.2076	137.958
H. bakeri	PRJNA750155	D5-M2	L3 male	131400648	120777309	91.9153	135.679
H. bakeri	PRJNA750155	D5-M4	L3 male	146832868	134288978	91.457	158.406
H. bakeri	PRJNA750155	D5-M5	L3 male	142089783	130804263	92.0575	143.474
H. bakeri	PRJNA750155	D7-F1	L4 female	114523342	105225644	91.8814	124.707
H. bakeri	PRJNA750155	D7-F4	L4 female	149554981	136981489	91.5927	133.306
H. bakeri	PRJNA750155	D7-F5	L4 female	138924573	127025636	91.435	126.174
H. bakeri	PRJNA750155	D7-F6	L4 female	153229819	139768046	91.2147	143.054
H. bakeri	PRJNA750155	D7-M1	L4 male	143790919	131112079	91.1824	273.081
H. bakeri	PRJNA750155	D7-M2	L4 male	147210080	134032384	91.0484	298.431
H. bakeri	PRJNA750155	D7-M4	L4 male	119922840	109418769	91.241	336.469
H. bakeri	PRJNA750155	D7-M7	L4 male	124680285	113293668	90.8673	345.27

### Sheet: exwago_gene_ids
Species	Assembly	Transcript ID	Piden
H. bakeri	nxHelBake1.1	nxHelBake1.g12080	99.013
T. circumcincta	14.0.ec.cg.pg/BRAKER3	g17273	81.088
N. brasiliensis	PRJNA994163	WKX92453	78.532
A. ceylanicum	PRJNA231479/BRAKER3	g12301	78.705
